# The long-range gene regulatory landscape of cerebellar granule neuron progenitors

**DOI:** 10.1101/2024.08.22.609103

**Authors:** Kimberley L. H. Riegman, Charlotte George, Danielle E. Whittaker, Mohi U. Ahmed, Haiyang Yun, Brian J. P. Huntly, David Sims, Cameron S. Osborne, M. Albert Basson

## Abstract

Neuronal specification, expansion and differentiation are tightly regulated by the concerted actions of transcription and chromatin modifying factors that are recruited to regulatory elements in the genome. Tissue-specific distal regulatory elements are typically located tens to hundreds of kilobases from the gene they regulate. Thus, to identify the distal enhancers that directly regulate a gene, information on the localisation of enhancers relative to the gene promoter in the nucleus is crucial. Cerebellar granule cell progenitors (GCps) are important transit amplifying neuronal progenitors, giving rise to the most abundant neuronal cell type in the brain. Many of the key factors that regulate fundamental developmental processes in GCps have been identified. For instance, the proneural transcription factor Atoh1 is essential for GCp specification, proliferation and differentiation and the ATP-dependent chromatin remodeller CHD7 is necessary for normal GCp proliferation and differentiation. However, both these factors are recruited to distal regulatory elements and the direct regulatory relationships between these factors, the enhancers they are recruited to, and the genes they regulate in GCps remain uncharacterised. To identify active, long-range gene regulatory interactions in GCps, we used promoter capture Hi-C (pcHi-C), and integrated pcHi-C data with ATAC-seq and ChIP-seq data. We present a rich dataset consisting of 46,428 interactions between 22,797 putative distal regulatory regions and 12,905 protein coding gene promoters in primary mouse GCps. Using VISTA-designated hindbrain enhancers as an example, we identify the genes most likely regulated directly by these enhancers and update their annotation accordingly. Motif enrichment analyses identified a significant enrichment of proneural transcription factor motifs in CHD7-regulated enhancers. Further analyses revealed co-localisation of Atoh1 and CHD7 at gene enhancers, suggesting a novel regulatory relationship between Atoh1 and CHD7 in controlling the expression of key genes in the GCp lineage. We used our data to identify >1,500 Atoh-regulated enhancers, contacting the promoters of 577 genes in GCps, and 197 enhancers of 22 genes that appear to be co-regulated by Atoh1 and CHD7. Co-immunoprecipitation experiments showed that Atoh1 and CHD7 proteins interact with each other. These findings support the emerging picture of CHD7 as an important gene regulatory co-factor for lineage-specific transcription factors. The pcHi-C data is presented as a useful resource to the community for investigating the function of long-range enhancers in the cerebellar GCp lineage.
