## Supplementary material for "The long-range gene regulatory landscape of cerebellar granule neuron progenitors": Suppl Table 6

### Sheet: Sheet1
source	term_id	term_name	adjusted_p_value	-log10(adj_p_value)	term_size	query_size	intersection_size	precision (intersection_size/query_size)	recall (intersection_size/term_size)	log2_fold_enrichment	effective_domain_size	source_order
GO:BP	GO:0048562	embryonic organ morphogenesis	1.42469e-12	11.8463	308	12242	245	0.0200131	0.795455	0.483623	21519	13260
GO:BP	GO:0048705	skeletal system morphogenesis	5.94933e-11	10.2255	239	12242	194	0.0158471	0.811715	0.512818	21519	13387
GO:BP	GO:0061448	connective tissue development	1.6219e-10	9.78998	275	12242	218	0.0178075	0.792727	0.478668	21519	15973
GO:BP	GO:0097485	neuron projection guidance	1.23988e-09	8.90662	224	12242	181	0.0147852	0.808036	0.506263	21519	19215
GO:BP	GO:0007411	axon guidance	1.23988e-09	8.90662	224	12242	181	0.0147852	0.808036	0.506263	21519	2940
GO:BP	GO:0030900	forebrain development	9.09944e-09	8.04099	369	12242	277	0.022627	0.750678	0.400037	21519	7193
GO:BP	GO:0048638	regulation of developmental growth	1.71254e-08	7.76636	352	12242	265	0.0216468	0.752841	0.404189	21519	13321
GO:BP	GO:0060485	mesenchyme development	2.14914e-08	7.66774	285	12242	220	0.0179709	0.77193	0.440313	21519	15147
GO:BP	GO:0141091	transforming growth factor beta receptor superfamily signaling pathway	2.40374e-08	7.61911	315	12242	240	0.0196046	0.761905	0.421454	21519	20587
GO:BP	GO:0048762	mesenchymal cell differentiation	4.19067e-08	7.37772	230	12242	182	0.0148669	0.791304	0.476076	21519	13438
GO:BP	GO:0003007	heart morphogenesis	9.07192e-08	7.0423	262	12242	203	0.0165823	0.774809	0.445685	21519	1465
GO:BP	GO:0060562	epithelial tube morphogenesis	9.20933e-08	7.03577	352	12242	263	0.0214834	0.747159	0.393259	21519	15217
GO:BP	GO:0007178	transmembrane receptor protein serine/threonine kinase signaling pathway	2.75431e-07	6.55999	351	12242	261	0.02132	0.74359	0.386351	21519	2771
GO:BP	GO:0045444	fat cell differentiation	2.8239e-07	6.54915	243	12242	189	0.0154387	0.777778	0.451202	21519	11772
GO:BP	GO:0048588	developmental cell growth	4.36123e-07	6.36039	257	12242	198	0.0161738	0.770428	0.437504	21519	13284
GO:BP	GO:0048880	sensory system development	9.82139e-07	6.00783	381	12242	279	0.0227904	0.732283	0.364246	21519	13545
GO:BP	GO:0044772	mitotic cell cycle phase transition	1.37523e-06	5.86162	394	12242	287	0.0234439	0.728426	0.356627	21519	11536
GO:BP	GO:0048738	cardiac muscle tissue development	1.4611e-06	5.83532	247	12242	190	0.0155203	0.769231	0.43526	21519	13420
GO:BP	GO:0198738	cell-cell signaling by wnt	1.89809e-06	5.72168	367	12242	269	0.0219735	0.73297	0.365598	21519	20806
GO:BP	GO:0050890	cognition	2.01572e-06	5.69557	335	12242	248	0.0202581	0.740299	0.379951	21519	13769
GO:BP	GO:0045165	cell fate commitment	2.07301e-06	5.6834	279	12242	211	0.0172357	0.756272	0.41075	21519	11696
GO:BP	GO:0016055	Wnt signaling pathway	2.55089e-06	5.59331	363	12242	266	0.0217285	0.732782	0.365228	21519	5147
GO:BP	GO:0150063	visual system development	3.58323e-06	5.44572	376	12242	274	0.022382	0.728723	0.357215	21519	20641
GO:BP	GO:0043010	camera-type eye development	3.65415e-06	5.43721	327	12242	242	0.019768	0.740061	0.379488	21519	10830
GO:BP	GO:0001654	eye development	3.71968e-06	5.42949	373	12242	272	0.0222186	0.729223	0.358203	21519	373
GO:BP	GO:0014706	striated muscle tissue development	3.78608e-06	5.42181	265	12242	201	0.0164189	0.758491	0.414975	21519	4701
GO:BP	GO:1901987	regulation of cell cycle phase transition	3.80113e-06	5.42009	390	12242	283	0.0231171	0.725641	0.3511	21519	22456
GO:BP	GO:0045926	negative regulation of growth	4.88427e-06	5.3112	237	12242	182	0.0148669	0.767932	0.432823	21519	12118
GO:BP	GO:0001503	ossification	6.698e-06	5.17405	365	12242	266	0.0217285	0.728767	0.357302	21519	325
GO:BP	GO:0090257	regulation of muscle system process	6.71082e-06	5.17322	239	12242	183	0.0149485	0.76569	0.428605	21519	18676
GO:BP	GO:0071496	cellular response to external stimulus	8.73377e-06	5.0588	277	12242	208	0.0169907	0.750903	0.400469	21519	17230
GO:BP	GO:0007611	learning or memory	9.83705e-06	5.00714	303	12242	225	0.0183793	0.742574	0.384379	21519	3102
GO:BP	GO:0043583	ear development	1.19854e-05	4.92135	228	12242	175	0.014295	0.767544	0.432093	21519	11144
GO:BP	GO:0045664	regulation of neuron differentiation	2.05446e-05	4.6873	211	12242	163	0.0133148	0.772512	0.441401	21519	11911
GO:BP	GO:0007517	muscle organ development	2.23232e-05	4.65124	300	12242	222	0.0181343	0.74	0.379369	21519	3033
GO:BP	GO:0009314	response to radiation	2.41627e-05	4.61685	391	12242	281	0.0229538	0.71867	0.337173	21519	3497
GO:BP	GO:0060070	canonical Wnt signaling pathway	3.45596e-05	4.46143	278	12242	207	0.016909	0.744604	0.388318	21519	14797
GO:BP	GO:0001763	morphogenesis of a branching structure	3.99452e-05	4.39854	218	12242	167	0.0136416	0.766055	0.429292	21519	434
GO:BP	GO:0030111	regulation of Wnt signaling pathway	5.3014e-05	4.27561	291	12242	215	0.0175625	0.738832	0.377089	21519	6918
GO:BP	GO:0009952	anterior/posterior pattern specification	5.41837e-05	4.26613	217	12242	166	0.0135599	0.764977	0.42726	21519	3828
GO:BP	GO:0090092	regulation of transmembrane receptor protein serine/threonine kinase signaling pathway	5.433e-05	4.26496	241	12242	182	0.0148669	0.755187	0.408677	21519	18539
GO:BP	GO:0050807	regulation of synapse organization	5.58761e-05	4.25277	285	12242	211	0.0172357	0.740351	0.380053	21519	13702
GO:BP	GO:0072001	renal system development	5.59575e-05	4.25214	311	12242	228	0.0186244	0.733119	0.365891	21519	17550
GO:BP	GO:0051146	striated muscle cell differentiation	5.97187e-05	4.22389	305	12242	224	0.0182977	0.734426	0.368461	21519	13970
GO:BP	GO:0034248	regulation of amide metabolic process	6.21262e-05	4.20673	342	12242	248	0.0202581	0.725146	0.350116	21519	8813
GO:BP	GO:0090596	sensory organ morphogenesis	7.13458e-05	4.14663	287	12242	212	0.0173174	0.738676	0.376785	21519	18892
GO:BP	GO:0021700	developmental maturation	9.41415e-05	4.02622	346	12242	250	0.0204215	0.722543	0.344928	21519	6512
GO:BP	GO:0051962	positive regulation of nervous system development	9.41415e-05	4.02622	346	12242	250	0.0204215	0.722543	0.344928	21519	14486
GO:BP	GO:0048863	stem cell differentiation	9.49686e-05	4.02242	245	12242	184	0.0150302	0.75102	0.400696	21519	13531
GO:BP	GO:0001822	kidney development	0.000104431	3.98117	300	12242	220	0.0179709	0.733333	0.366313	21519	484
GO:BP	GO:0006302	double-strand break repair	0.000111407	3.95309	265	12242	197	0.0160921	0.743396	0.385975	21519	2130
GO:BP	GO:0050678	regulation of epithelial cell proliferation	0.000142256	3.84693	378	12242	270	0.0220552	0.714286	0.328345	21519	13641
GO:BP	GO:0006605	protein targeting	0.000220821	3.65596	277	12242	204	0.0166639	0.736462	0.372455	21519	2349
GO:BP	GO:0006936	muscle contraction	0.000244831	3.61113	291	12242	213	0.0173991	0.731959	0.363606	21519	2605
GO:BP	GO:1901990	regulation of mitotic cell cycle phase transition	0.000264214	3.57804	305	12242	222	0.0181343	0.727869	0.355522	21519	22459
GO:BP	GO:0022613	ribonucleoprotein complex biogenesis	0.000278024	3.55592	364	12242	260	0.0212384	0.714286	0.328345	21519	6857
GO:BP	GO:0090150	establishment of protein localization to membrane	0.000284043	3.54662	247	12242	184	0.0150302	0.744939	0.388966	21519	18587
GO:BP	GO:0090287	regulation of cellular response to growth factor stimulus	0.000284885	3.54533	299	12242	218	0.0178075	0.729097	0.357954	21519	18701
GO:BP	GO:0045786	negative regulation of cell cycle	0.000367655	3.43456	332	12242	239	0.019523	0.71988	0.339599	21519	12014
GO:BP	GO:0021537	telencephalon development	0.000374835	3.42616	246	12242	183	0.0149485	0.743902	0.386957	21519	6350
GO:BP	GO:0050803	regulation of synapse structure or activity	0.000396612	3.40163	292	12242	213	0.0173991	0.729452	0.358657	21519	13698
GO:BP	GO:0048167	regulation of synaptic plasticity	0.000410812	3.38636	231	12242	173	0.0141317	0.748918	0.396651	21519	12984
GO:BP	GO:0034470	ncRNA processing	0.000427803	3.36876	337	12242	242	0.019768	0.718101	0.33603	21519	8945
GO:BP	GO:0006836	neurotransmitter transport	0.000441428	3.35514	201	12242	153	0.012498	0.761194	0.420108	21519	2535
GO:BP	GO:0009895	negative regulation of catabolic process	0.000586683	3.2316	316	12242	228	0.0186244	0.721519	0.342881	21519	3793
GO:BP	GO:0008544	epidermis development	0.000692241	3.15974	335	12242	240	0.0196046	0.716418	0.332645	21519	3228
GO:BP	GO:0060560	developmental growth involved in morphogenesis	0.000766813	3.11531	255	12242	188	0.015357	0.737255	0.374007	21519	15215
GO:BP	GO:0043523	regulation of neuron apoptotic process	0.000853339	3.06888	289	12242	210	0.0171541	0.726644	0.353092	21519	11108
GO:BP	GO:0097193	intrinsic apoptotic signaling pathway	0.000931815	3.03067	300	12242	217	0.0177259	0.723333	0.346504	21519	19072
GO:BP	GO:0006417	regulation of translation	0.00118949	2.92464	282	12242	205	0.0167456	0.72695	0.353701	21519	2198
GO:BP	GO:0010001	glial cell differentiation	0.00122578	2.91159	259	12242	190	0.0155203	0.733591	0.366819	21519	3861
GO:BP	GO:0006979	response to oxidative stress	0.00134409	2.87157	335	12242	239	0.019523	0.713433	0.326621	21519	2635
GO:BP	GO:0045930	negative regulation of mitotic cell cycle	0.00139402	2.85573	209	12242	157	0.0128247	0.751196	0.401033	21519	12122
GO:BP	GO:0032970	regulation of actin filament-based process	0.00141719	2.84857	357	12242	253	0.0206666	0.708683	0.316985	21519	8233
GO:BP	GO:0043085	positive regulation of catalytic activity	0.00174025	2.75939	289	12242	209	0.0170724	0.723183	0.346205	21519	10868
GO:BP	GO:0008380	RNA splicing	0.00174773	2.75753	345	12242	245	0.0200131	0.710145	0.319957	21519	3222
GO:BP	GO:0099003	vesicle-mediated transport in synapse	0.00181219	2.7418	246	12242	181	0.0147852	0.735772	0.371103	21519	19549
GO:BP	GO:0099504	synaptic vesicle cycle	0.00185496	2.73167	208	12242	156	0.012743	0.75	0.398734	21519	19651
GO:BP	GO:0009416	response to light stimulus	0.00195556	2.70873	297	12242	214	0.0174808	0.720539	0.34092	21519	3517
GO:BP	GO:0006310	DNA recombination	0.00197148	2.70521	280	12242	203	0.0165823	0.725	0.349825	21519	2138
GO:BP	GO:0045927	positive regulation of growth	0.00197148	2.70521	280	12242	203	0.0165823	0.725	0.349825	21519	12119
GO:BP	GO:0060828	regulation of canonical Wnt signaling pathway	0.00208609	2.68067	231	12242	171	0.0139683	0.74026	0.379875	21519	15452
GO:BP	GO:0071214	cellular response to abiotic stimulus	0.00309805	2.50891	264	12242	192	0.0156837	0.727273	0.35434	21519	16974
GO:BP	GO:0104004	cellular response to environmental stimulus	0.00309805	2.50891	264	12242	192	0.0156837	0.727273	0.35434	21519	19754
GO:BP	GO:0034762	regulation of transmembrane transport	0.00338422	2.47054	397	12242	277	0.022627	0.697733	0.294519	21519	9033
GO:BP	GO:0006887	exocytosis	0.00359521	2.44428	328	12242	233	0.0190328	0.710366	0.320406	21519	2572
GO:BP	GO:0032535	regulation of cellular component size	0.00371244	2.43034	361	12242	254	0.0207482	0.703601	0.306601	21519	7905
GO:BP	GO:0042176	regulation of protein catabolic process	0.00429596	2.36694	330	12242	234	0.0191145	0.709091	0.317814	21519	10349
GO:BP	GO:0031668	cellular response to extracellular stimulus	0.00483208	2.31587	248	12242	181	0.0147852	0.729839	0.359421	21519	7534
GO:BP	GO:0031400	negative regulation of protein modification process	0.00529125	2.27644	318	12242	226	0.018461	0.710692	0.321068	21519	7415
GO:BP	GO:0010948	negative regulation of cell cycle process	0.00660526	2.18011	261	12242	189	0.0154387	0.724138	0.348108	21519	4584
GO:BP	GO:0040013	negative regulation of locomotion	0.00678013	2.16876	328	12242	232	0.0189512	0.707317	0.314201	21519	10242
GO:BP	GO:0060541	respiratory system development	0.00721876	2.14154	235	12242	172	0.01405	0.731915	0.36352	21519	15201
GO:BP	GO:0140694	non-membrane-bounded organelle assembly	0.00911944	2.04003	376	12242	262	0.0214017	0.696809	0.292606	21519	20425
GO:BP	GO:0010563	negative regulation of phosphorus metabolic process	0.00961646	2.01698	282	12242	202	0.0165006	0.716312	0.332432	21519	4265
GO:BP	GO:0045936	negative regulation of phosphate metabolic process	0.00961646	2.01698	282	12242	202	0.0165006	0.716312	0.332432	21519	12128
GO:BP	GO:0043588	skin development	0.0116305	1.9344	284	12242	203	0.0165823	0.714789	0.329361	21519	11149
GO:BP	GO:0030323	respiratory tube development	0.0121067	1.91697	210	12242	155	0.0126613	0.738095	0.375651	21519	7009
GO:BP	GO:0048193	Golgi vesicle transport	0.0123451	1.9085	250	12242	181	0.0147852	0.724	0.347833	21519	12993
GO:BP	GO:0030324	lung development	0.012446	1.90497	207	12242	153	0.012498	0.73913	0.377673	21519	7010
GO:BP	GO:0071375	cellular response to peptide hormone stimulus	0.0132991	1.87618	261	12242	188	0.015357	0.720307	0.340455	21519	17127
GO:BP	GO:0048872	homeostasis of number of cells	0.0142764	1.84538	363	12242	253	0.0206666	0.69697	0.29294	21519	13540
GO:BP	GO:0007416	synapse assembly	0.0158356	1.80037	209	12242	154	0.0125796	0.736842	0.373199	21519	2945
GO:BP	GO:0045787	positive regulation of cell cycle	0.0175909	1.75471	321	12242	226	0.018461	0.70405	0.307521	21519	12015
GO:BP	GO:0071559	response to transforming growth factor beta	0.018132	1.74155	220	12242	161	0.0131514	0.731818	0.363329	21519	17262
GO:BP	GO:1903522	regulation of blood circulation	0.021199	1.67368	245	12242	177	0.0144584	0.722449	0.344739	21519	23661
GO:BP	GO:0044092	negative regulation of molecular function	0.0275613	1.5597	258	12242	185	0.0151119	0.717054	0.333926	21519	11277
GO:BP	GO:0016050	vesicle organization	0.0304067	1.51703	324	12242	227	0.0185427	0.700617	0.30047	21519	5142
GO:BP	GO:0071560	cellular response to transforming growth factor beta stimulus	0.0304554	1.51634	218	12242	159	0.0129881	0.729358	0.35847	21519	17263
GO:BP	GO:0016197	endosomal transport	0.0316983	1.49896	249	12242	179	0.0146218	0.718876	0.337586	21519	5230
GO:BP	GO:0007626	locomotory behavior	0.0316983	1.49896	249	12242	179	0.0146218	0.718876	0.337586	21519	3117
GO:BP	GO:0050769	positive regulation of neurogenesis	0.0319891	1.495	288	12242	204	0.0166639	0.708333	0.316272	21519	13672
GO:BP	GO:0045055	regulated exocytosis	0.0322297	1.49174	232	12242	168	0.0137232	0.724138	0.348108	21519	11642
GO:BP	GO:0051402	neuron apoptotic process	0.0349856	1.45611	337	12242	235	0.0191962	0.697329	0.293684	21519	14150
GO:BP	GO:0071695	anatomical structure maturation	0.0394732	1.4037	276	12242	196	0.0160105	0.710145	0.319957	21519	17365
GO:BP	GO:0042063	gliogenesis	0.040678	1.39064	358	12242	248	0.0202581	0.692737	0.284152	21519	10292
GO:BP	GO:0033002	muscle cell proliferation	0.0444722	1.35191	256	12242	183	0.0149485	0.714844	0.329472	21519	8251
GO:BP	GO:1901888	regulation of cell junction assembly	0.0450092	1.3467	225	12242	163	0.0133148	0.724444	0.348719	21519	22366
GO:BP	GO:1903046	meiotic cell cycle process	0.0488385	1.31124	219	12242	159	0.0129881	0.726027	0.351868	21519	23300
