## Supplementary material for "The long-range gene regulatory landscape of cerebellar granule neuron progenitors": Suppl Table 7

### Sheet: Sheet1
source	term_id	term_name	adjusted_p_value	-log10(adj_p_value)	term_size	query_size	intersection_size	precision (intersection_size/query_size)	recall (intersection_size/term_size)	log2_fold_enrichment	effective_domain_size	source_order
GO:BP	GO:0007399	nervous system development	0.000932745	3.03024	2156	60	25	0.416667	0.0115955	1.71972	17043	2884
GO:BP	GO:0022008	neurogenesis	0.00508642	2.29359	1665	60	21	0.35	0.0126126	1.84101	17043	6530
GO:BP	GO:0021954	central nervous system neuron development	0.0298217	1.52547	87	60	6	0.1	0.0689655	4.29202	17043	6477
GO:BP	GO:0007411	axon guidance	0.0424724	1.37189	216	60	8	0.133333	0.037037	3.39511	17043	2892
GO:BP	GO:0097485	neuron projection guidance	0.043978	1.35676	217	60	8	0.133333	0.0368664	3.38845	17043	18430
