## Supplementary material for "The long-range gene regulatory landscape of cerebellar granule neuron progenitors": Suppl Table 12

### Sheet: Sheet1
source	term_id	term_name	adjusted_p_value	-log10(adj_p_value)	term_size	query_size	intersection_size	precision (intersection_size/query_size)	recall (intersection_size/term_size)	log2_fold_enrichment	effective_domain_size
HP	HP:0012110	Hypoplasia of the pons	0.00607898	2.21617	82	22	4	0.181818	0.0487805	5.10039	15472
HP	HP:0007361	Abnormal pons morphology	0.0162614	1.78884	105	22	4	0.181818	0.0380952	4.74369	15472
REAC	REAC:R-MMU-9024446	NR1H2 and NR1H3-mediated signaling	0.0238313	1.62285	11	22	2	0.0909091	0.181818	6.99851	15472
REAC	REAC:R-MMU-9029569	NR1H3 & NR1H2 regulate gene expression linked to cholesterol transport and efflux	0.0238313	1.62285	11	22	2	0.0909091	0.181818	6.99851	15472
CORUM	CORUM:6606	Gli2-Kif7 complex	0.0497176	1.30349	1	22	1	0.0454545	1	9.45794	15472
